# Neurostructural and cognitive signatures of novel polygenic risk scores for molecular brain aging

**DOI:** 10.1101/2024.11.17.624029

**Authors:** Kevan P. Clifford, Fernanda Dos Santos, Mohamed Abdelhack, Daniel Felsky, Etienne Sibille, Yuliya S. Nikolova

## Abstract

The world population is shifting sharply toward an older-age demographic. To navigate the escalating burden of physical and cognitive decline common to aging, and heightened risk of neurodegenerative and neuropsychiatric disease, we require advances in treatment and prevention interventions. These advances are predicated on attaining a deeper understanding of the molecular processes underlying brain aging. Here, we employed novel GWAS and cis-eQTL-based polygenic risk scores (^GWAS^AGE-PRS and ^cis-eQTL^AGE-PRS) indexing genetic risk for accelerated molecular brain aging, and examined their associations with cortical thickness and performance in age-sensitive cognitive domains in 31 384 participants (16 392 women, age 64.1±7.65) from the UK Biobank. While ^GWAS^AGE-PRS was nominally associated with lower cortical thickness in frontotemporal regions, ^cis-eQTL^AGE-PRS displayed robust associations with greater cortical thickness in age-sensitive frontal, temporal, and parietal regions, including the left and right precentral (pFDR<0.0001, pFDR=0.05), left insula (pFDR=0.05), as well as the right supramarginal (pFDR=0.05) and precuneus (pFDR=0.05) regions. Similar pFDR trending associations occurred bilaterally in the caudal middle frontal (pFDR=0.052, pFDR=0.078) and right insula (pFDR=0.071). These structural findings co-occurred alongside increased executive function performance on the Trail Making Test B (pFDR=0.035), suggesting a potential neurostructural and cognitive reserve phenotype. This resilience profile may reflect previously uncharacterized pathways of brain reserve in age-related pathology, informing future translational research identifying novel treatment and prevention targets.
