## Supplemental File 3 for "Neurostructural and cognitive signatures of novel polygenic risk scores for molecular brain aging"

score	cog.assessment	sample	effect	t	p	n	pFDR
normSCORESUM_A.1	fluid.intelligence	prs.cognition	main	0.234	0.815	28,989	0.97
normSCORESUM_A.1	numeric.memory	prs.cognition	main	0.011	0.991	21,542	0.991
normSCORESUM_A.1	SDS	prs.cognition	main	-0.389	0.697	21,062	0.97
normSCORESUM_A.1	tower.rearrange	prs.cognition	main	-0.213	0.831	20,872	0.97
normSCORESUM_A.1	trailmakingA	prs.cognition	main	-0.845	0.398	21,263	0.97
normSCORESUM_A.1	trailmakingB	prs.cognition	main	0.734	0.463	21,263	0.97
normSCORESUM_A.1	TrailmakingBminusA	prs.cognition	main	1.047	0.295	21,263	0.97
normSCORESUM_A.2	fluid.intelligence	prs.cognition	main	-0.581	0.561	28,989	0.953
normSCORESUM_A.2	numeric.memory	prs.cognition	main	-0.059	0.953	21,542	0.953
normSCORESUM_A.2	SDS	prs.cognition	main	-1.799	0.072	21,062	0.287
normSCORESUM_A.2	tower.rearrange	prs.cognition	main	-1.542	0.123	20,872	0.287
normSCORESUM_A.2	trailmakingA	prs.cognition	main	-1.606	0.108	21,263	0.287
normSCORESUM_A.2	trailmakingB	prs.cognition	main	-0.161	0.872	21,263	0.953
normSCORESUM_A.2	TrailmakingBminusA	prs.cognition	main	0.358	0.72	21,263	0.953
normSCORESUM_A.3	fluid.intelligence	prs.cognition	main	0.144	0.885	28,989	0.888
normSCORESUM_A.3	numeric.memory	prs.cognition	main	-0.435	0.663	21,542	0.888
normSCORESUM_A.3	SDS	prs.cognition	main	-1.963	0.05	21,062	0.175
normSCORESUM_A.3	tower.rearrange	prs.cognition	main	-0.8	0.423	20,872	0.888
normSCORESUM_A.3	trailmakingA	prs.cognition	main	-2.311	0.021	21,263	0.147
normSCORESUM_A.3	trailmakingB	prs.cognition	main	-0.141	0.888	21,263	0.888
normSCORESUM_A.3	TrailmakingBminusA	prs.cognition	main	0.612	0.541	21,263	0.888
normSCORESUM_A.4	fluid.intelligence	prs.cognition	main	-0.71	0.478	28,989	0.669
normSCORESUM_A.4	numeric.memory	prs.cognition	main	0.454	0.65	21,542	0.758
normSCORESUM_A.4	SDS	prs.cognition	main	-2.41	0.016	21,062	0.056
normSCORESUM_A.4	tower.rearrange	prs.cognition	main	-1.517	0.129	20,872	0.301
normSCORESUM_A.4	trailmakingA	prs.cognition	main	-2.423	0.015	21,263	0.056
normSCORESUM_A.4	trailmakingB	prs.cognition	main	0.175	0.861	21,263	0.861
normSCORESUM_A.4	TrailmakingBminusA	prs.cognition	main	0.979	0.328	21,263	0.574
normSCORESUM_A.5	fluid.intelligence	prs.cognition	main	0.197	0.844	28,989	0.844
normSCORESUM_A.5	numeric.memory	prs.cognition	main	1.165	0.244	21,542	0.427
normSCORESUM_A.5	SDS	prs.cognition	main	-2.679	0.007	21,062	0.049
normSCORESUM_A.5	tower.rearrange	prs.cognition	main	-1.369	0.171	20,872	0.399
normSCORESUM_A.5	trailmakingA	prs.cognition	main	-1.888	0.059	21,263	0.206
normSCORESUM_A.5	trailmakingB	prs.cognition	main	0.356	0.722	21,263	0.842
normSCORESUM_A.5	TrailmakingBminusA	prs.cognition	main	0.993	0.321	21,263	0.449
normSCORESUM_B.1	fluid.intelligence	prs.cognition	main	0.057	0.955	28,989	0.955
normSCORESUM_B.1	numeric.memory	prs.cognition	main	0.871	0.384	21,542	0.672
normSCORESUM_B.1	SDS	prs.cognition	main	-0.619	0.536	21,062	0.707
normSCORESUM_B.1	tower.rearrange	prs.cognition	main	-1.416	0.157	20,872	0.549
normSCORESUM_B.1	trailmakingA	prs.cognition	main	-1.6	0.11	21,263	0.549
normSCORESUM_B.1	trailmakingB	prs.cognition	main	0.516	0.606	21,263	0.707
normSCORESUM_B.1	TrailmakingBminusA	prs.cognition	main	1.067	0.286	21,263	0.667
normSCORESUM_B.2	fluid.intelligence	prs.cognition	main	-0.569	0.569	28,989	0.848
normSCORESUM_B.2	numeric.memory	prs.cognition	main	0.295	0.768	21,542	0.896
normSCORESUM_B.2	SDS	prs.cognition	main	-0.515	0.606	21,062	0.848
normSCORESUM_B.2	tower.rearrange	prs.cognition	main	-1.057	0.29	20,872	0.848
normSCORESUM_B.2	trailmakingA	prs.cognition	main	-1.81	0.07	21,263	0.49
normSCORESUM_B.2	trailmakingB	prs.cognition	main	0.079	0.937	21,263	0.937
normSCORESUM_B.2	TrailmakingBminusA	prs.cognition	main	0.678	0.498	21,263	0.848
normSCORESUM_B.3	fluid.intelligence	prs.cognition	main	-1.036	0.3	28,989	0.661
normSCORESUM_B.3	numeric.memory	prs.cognition	main	0.657	0.511	21,542	0.715
normSCORESUM_B.3	SDS	prs.cognition	main	-0.369	0.712	21,062	0.748
normSCORESUM_B.3	tower.rearrange	prs.cognition	main	-0.953	0.341	20,872	0.661
normSCORESUM_B.3	trailmakingA	prs.cognition	main	-1.84	0.066	21,263	0.462
normSCORESUM_B.3	trailmakingB	prs.cognition	main	-0.882	0.378	21,263	0.661
normSCORESUM_B.3	TrailmakingBminusA	prs.cognition	main	-0.321	0.748	21,263	0.748
normSCORESUM_B.4	fluid.intelligence	prs.cognition	main	-1.124	0.261	28,989	0.609
normSCORESUM_B.4	numeric.memory	prs.cognition	main	0.018	0.986	21,542	0.986
normSCORESUM_B.4	SDS	prs.cognition	main	-0.913	0.361	21,062	0.62
normSCORESUM_B.4	tower.rearrange	prs.cognition	main	-0.705	0.481	20,872	0.62
normSCORESUM_B.4	trailmakingA	prs.cognition	main	-2.12	0.034	21,263	0.238
normSCORESUM_B.4	trailmakingB	prs.cognition	main	-1.261	0.207	21,263	0.609
normSCORESUM_B.4	TrailmakingBminusA	prs.cognition	main	-0.626	0.531	21,263	0.62
normSCORESUM_B.5	fluid.intelligence	prs.cognition	main	-1.282	0.2	28,989	0.63
normSCORESUM_B.5	numeric.memory	prs.cognition	main	-0.054	0.957	21,542	0.957
normSCORESUM_B.5	SDS	prs.cognition	main	-0.666	0.506	21,062	0.668
normSCORESUM_B.5	tower.rearrange	prs.cognition	main	-0.57	0.568	20,872	0.668
normSCORESUM_B.5	trailmakingA	prs.cognition	main	-1.808	0.071	21,263	0.497
normSCORESUM_B.5	trailmakingB	prs.cognition	main	-1.103	0.27	21,263	0.63
normSCORESUM_B.5	TrailmakingBminusA	prs.cognition	main	-0.563	0.573	21,263	0.668
normSCORESUM_C.1	fluid.intelligence	prs.cognition	main	-0.195	0.845	28,989	0.903
normSCORESUM_C.1	numeric.memory	prs.cognition	main	1.634	0.102	21,542	0.238
normSCORESUM_C.1	SDS	prs.cognition	main	-0.287	0.774	21,062	0.903
normSCORESUM_C.1	tower.rearrange	prs.cognition	main	-1.114	0.265	20,872	0.464
normSCORESUM_C.1	trailmakingA	prs.cognition	main	-0.122	0.903	21,263	0.903
normSCORESUM_C.1	trailmakingB	prs.cognition	main	2.253	0.024	21,263	0.084
normSCORESUM_C.1	TrailmakingBminusA	prs.cognition	main	2.402	0.016	21,263	0.084
normSCORESUM_C.2	fluid.intelligence	prs.cognition	main	-0.243	0.808	28,989	0.808
normSCORESUM_C.2	numeric.memory	prs.cognition	main	0.714	0.475	21,542	0.785
normSCORESUM_C.2	SDS	prs.cognition	main	0.27	0.787	21,062	0.808
normSCORESUM_C.2	tower.rearrange	prs.cognition	main	-0.872	0.383	20,872	0.785
normSCORESUM_C.2	trailmakingA	prs.cognition	main	0.582	0.561	21,263	0.785
normSCORESUM_C.2	trailmakingB	prs.cognition	main	2.284	0.022	21,263	0.098
normSCORESUM_C.2	TrailmakingBminusA	prs.cognition	main	2.204	0.028	21,263	0.098
normSCORESUM_C.3	fluid.intelligence	prs.cognition	main	-0.796	0.426	28,989	0.627
normSCORESUM_C.3	numeric.memory	prs.cognition	main	1.091	0.275	21,542	0.627
normSCORESUM_C.3	SDS	prs.cognition	main	0.357	0.721	21,062	0.841
normSCORESUM_C.3	tower.rearrange	prs.cognition	main	-1.046	0.296	20,872	0.627
normSCORESUM_C.3	trailmakingA	prs.cognition	main	0.176	0.86	21,263	0.86
normSCORESUM_C.3	trailmakingB	prs.cognition	main	0.779	0.436	21,263	0.627
normSCORESUM_C.3	TrailmakingBminusA	prs.cognition	main	0.759	0.448	21,263	0.627
normSCORESUM_C.4	fluid.intelligence	prs.cognition	main	-0.877	0.38	28,989	0.893
normSCORESUM_C.4	numeric.memory	prs.cognition	main	1.068	0.286	21,542	0.893
normSCORESUM_C.4	SDS	prs.cognition	main	-0.135	0.893	21,062	0.893
normSCORESUM_C.4	tower.rearrange	prs.cognition	main	-0.778	0.437	20,872	0.893
normSCORESUM_C.4	trailmakingA	prs.cognition	main	-0.222	0.824	21,263	0.893
normSCORESUM_C.4	trailmakingB	prs.cognition	main	0.169	0.866	21,263	0.893
normSCORESUM_C.4	TrailmakingBminusA	prs.cognition	main	0.25	0.802	21,263	0.893
normSCORESUM_C.5	fluid.intelligence	prs.cognition	main	-0.896	0.37	28,989	0.958
normSCORESUM_C.5	numeric.memory	prs.cognition	main	0.685	0.493	21,542	0.958
normSCORESUM_C.5	SDS	prs.cognition	main	-0.125	0.901	21,062	0.958
normSCORESUM_C.5	tower.rearrange	prs.cognition	main	-0.494	0.621	20,872	0.958
normSCORESUM_C.5	trailmakingA	prs.cognition	main	-0.516	0.606	21,263	0.958
normSCORESUM_C.5	trailmakingB	prs.cognition	main	-0.052	0.958	21,263	0.958
normSCORESUM_C.5	TrailmakingBminusA	prs.cognition	main	0.114	0.909	21,263	0.958
normSCORESUM_D.1	fluid.intelligence	prs.cognition	main	-0.981	0.327	28,989	0.572
normSCORESUM_D.1	numeric.memory	prs.cognition	main	1.496	0.135	21,542	0.315
normSCORESUM_D.1	SDS	prs.cognition	main	-0.363	0.716	21,062	0.835
normSCORESUM_D.1	tower.rearrange	prs.cognition	main	-0.653	0.514	20,872	0.72
normSCORESUM_D.1	trailmakingA	prs.cognition	main	0.01	0.992	21,263	0.992
normSCORESUM_D.1	trailmakingB	prs.cognition	main	2.569	0.01	21,263	0.035
normSCORESUM_D.1	TrailmakingBminusA	prs.cognition	main	2.69	0.007	21,263	0.035
normSCORESUM_D.2	fluid.intelligence	prs.cognition	main	-0.328	0.743	28,989	0.867
normSCORESUM_D.2	numeric.memory	prs.cognition	main	1.137	0.256	21,542	0.597
normSCORESUM_D.2	SDS	prs.cognition	main	0.521	0.602	21,062	0.843
normSCORESUM_D.2	tower.rearrange	prs.cognition	main	-0.05	0.96	20,872	0.96
normSCORESUM_D.2	trailmakingA	prs.cognition	main	0.868	0.385	21,263	0.674
normSCORESUM_D.2	trailmakingB	prs.cognition	main	2.578	0.01	21,263	0.056
normSCORESUM_D.2	TrailmakingBminusA	prs.cognition	main	2.418	0.016	21,263	0.056
normSCORESUM_D.3	fluid.intelligence	prs.cognition	main	-1.071	0.284	28,989	0.497
normSCORESUM_D.3	numeric.memory	prs.cognition	main	1.453	0.146	21,542	0.415
normSCORESUM_D.3	SDS	prs.cognition	main	0.41	0.682	21,062	0.796
normSCORESUM_D.3	tower.rearrange	prs.cognition	main	-0.228	0.819	20,872	0.819
normSCORESUM_D.3	trailmakingA	prs.cognition	main	0.452	0.652	21,263	0.796
normSCORESUM_D.3	trailmakingB	prs.cognition	main	1.426	0.154	21,263	0.415
normSCORESUM_D.3	TrailmakingBminusA	prs.cognition	main	1.347	0.178	21,263	0.415
normSCORESUM_D.4	fluid.intelligence	prs.cognition	main	-0.953	0.341	28,989	0.621
normSCORESUM_D.4	numeric.memory	prs.cognition	main	1.419	0.156	21,542	0.621
normSCORESUM_D.4	SDS	prs.cognition	main	0.152	0.879	21,062	0.998
normSCORESUM_D.4	tower.rearrange	prs.cognition	main	0.02	0.984	20,872	0.998
normSCORESUM_D.4	trailmakingA	prs.cognition	main	0.002	0.998	21,263	0.998
normSCORESUM_D.4	trailmakingB	prs.cognition	main	0.925	0.355	21,263	0.621
normSCORESUM_D.4	TrailmakingBminusA	prs.cognition	main	0.969	0.332	21,263	0.621
normSCORESUM_D.5	fluid.intelligence	prs.cognition	main	-0.575	0.565	28,989	0.84
normSCORESUM_D.5	numeric.memory	prs.cognition	main	1.43	0.153	21,542	0.786
normSCORESUM_D.5	SDS	prs.cognition	main	0.376	0.707	21,062	0.84
normSCORESUM_D.5	tower.rearrange	prs.cognition	main	0.066	0.948	20,872	0.948
normSCORESUM_D.5	trailmakingA	prs.cognition	main	-0.359	0.72	21,263	0.84
normSCORESUM_D.5	trailmakingB	prs.cognition	main	0.96	0.337	21,263	0.786
normSCORESUM_D.5	TrailmakingBminusA	prs.cognition	main	1.125	0.261	21,263	0.786
normSCORESUM_E.1	fluid.intelligence	prs.cognition	main	-0.853	0.393	28,989	0.459
normSCORESUM_E.1	numeric.memory	prs.cognition	main	1.315	0.188	21,542	0.439
normSCORESUM_E.1	SDS	prs.cognition	main	-0.933	0.351	21,062	0.459
normSCORESUM_E.1	tower.rearrange	prs.cognition	main	-0.949	0.343	20,872	0.459
normSCORESUM_E.1	trailmakingA	prs.cognition	main	-0.407	0.684	21,263	0.684
normSCORESUM_E.1	trailmakingB	prs.cognition	main	2.307	0.021	21,263	0.074
normSCORESUM_E.1	TrailmakingBminusA	prs.cognition	main	2.553	0.011	21,263	0.074
normSCORESUM_E.2	fluid.intelligence	prs.cognition	main	-0.209	0.834	28,989	0.834
normSCORESUM_E.2	numeric.memory	prs.cognition	main	1.216	0.224	21,542	0.523
normSCORESUM_E.2	SDS	prs.cognition	main	0.344	0.731	21,062	0.834
normSCORESUM_E.2	tower.rearrange	prs.cognition	main	-0.364	0.716	20,872	0.834
normSCORESUM_E.2	trailmakingA	prs.cognition	main	0.54	0.589	21,263	0.834
normSCORESUM_E.2	trailmakingB	prs.cognition	main	2.413	0.016	21,263	0.066
normSCORESUM_E.2	TrailmakingBminusA	prs.cognition	main	2.352	0.019	21,263	0.066
normSCORESUM_E.3	fluid.intelligence	prs.cognition	main	-0.956	0.339	28,989	0.593
normSCORESUM_E.3	numeric.memory	prs.cognition	main	1.396	0.163	21,542	0.392
normSCORESUM_E.3	SDS	prs.cognition	main	-0.15	0.88	21,062	0.99
normSCORESUM_E.3	tower.rearrange	prs.cognition	main	-0.46	0.645	20,872	0.903
normSCORESUM_E.3	trailmakingA	prs.cognition	main	-0.013	0.99	21,263	0.99
normSCORESUM_E.3	trailmakingB	prs.cognition	main	1.379	0.168	21,263	0.392
normSCORESUM_E.3	TrailmakingBminusA	prs.cognition	main	1.45	0.147	21,263	0.392
normSCORESUM_E.4	fluid.intelligence	prs.cognition	main	-0.836	0.403	28,989	0.691
normSCORESUM_E.4	numeric.memory	prs.cognition	main	1.231	0.218	21,542	0.691
normSCORESUM_E.4	SDS	prs.cognition	main	-0.477	0.633	21,062	0.691
normSCORESUM_E.4	tower.rearrange	prs.cognition	main	-0.398	0.691	20,872	0.691
normSCORESUM_E.4	trailmakingA	prs.cognition	main	-0.529	0.597	21,263	0.691
normSCORESUM_E.4	trailmakingB	prs.cognition	main	0.774	0.439	21,263	0.691
normSCORESUM_E.4	TrailmakingBminusA	prs.cognition	main	0.985	0.325	21,263	0.691
normSCORESUM_E.5	fluid.intelligence	prs.cognition	main	-0.505	0.613	28,989	0.786
normSCORESUM_E.5	numeric.memory	prs.cognition	main	1.354	0.176	21,542	0.786
normSCORESUM_E.5	SDS	prs.cognition	main	-0.272	0.786	21,062	0.786
normSCORESUM_E.5	tower.rearrange	prs.cognition	main	-0.399	0.69	20,872	0.786
normSCORESUM_E.5	trailmakingA	prs.cognition	main	-0.851	0.395	21,263	0.786
normSCORESUM_E.5	trailmakingB	prs.cognition	main	0.665	0.506	21,263	0.786
normSCORESUM_E.5	TrailmakingBminusA	prs.cognition	main	0.977	0.329	21,263	0.786
