## Supplemental File 4 for "Neurostructural and cognitive signatures of novel polygenic risk scores for molecular brain aging"

score	cog.assessment	sample	effect	t	p	n	pFDR
normSCORESUM_G.1	fluid.intelligence	prs.cognition	main	-0.565	0.572	28,989	0.799
normSCORESUM_G.1	numeric.memory	prs.cognition	main	-0.894	0.371	21,542	0.799
normSCORESUM_G.1	SDS	prs.cognition	main	-1.165	0.244	21,062	0.799
normSCORESUM_G.1	tower.rearrange	prs.cognition	main	-0.457	0.648	20,872	0.799
normSCORESUM_G.1	trailmakingA	prs.cognition	main	1.419	0.156	21,263	0.799
normSCORESUM_G.1	trailmakingB	prs.cognition	main	0.406	0.685	21,263	0.799
normSCORESUM_G.1	TrailmakingBminusA	prs.cognition	main	-0.041	0.968	21,263	0.968
normSCORESUM_G.10	fluid.intelligence	prs.cognition	main	-1.062	0.288	28,989	0.686
normSCORESUM_G.10	numeric.memory	prs.cognition	main	0.538	0.59	21,542	0.884
normSCORESUM_G.10	SDS	prs.cognition	main	-1.05	0.294	21,062	0.686
normSCORESUM_G.10	tower.rearrange	prs.cognition	main	1.092	0.275	20,872	0.686
normSCORESUM_G.10	trailmakingA	prs.cognition	main	-0.438	0.662	21,263	0.884
normSCORESUM_G.10	trailmakingB	prs.cognition	main	-0.277	0.782	21,263	0.884
normSCORESUM_G.10	TrailmakingBminusA	prs.cognition	main	-0.147	0.884	21,263	0.884
normSCORESUM_G.2	fluid.intelligence	prs.cognition	main	-0.236	0.814	28,989	0.968
normSCORESUM_G.2	numeric.memory	prs.cognition	main	-0.046	0.963	21,542	0.968
normSCORESUM_G.2	SDS	prs.cognition	main	-0.303	0.762	21,062	0.968
normSCORESUM_G.2	tower.rearrange	prs.cognition	main	0.182	0.856	20,872	0.968
normSCORESUM_G.2	trailmakingA	prs.cognition	main	1.073	0.283	21,263	0.968
normSCORESUM_G.2	trailmakingB	prs.cognition	main	0.374	0.708	21,263	0.968
normSCORESUM_G.2	TrailmakingBminusA	prs.cognition	main	0.04	0.968	21,263	0.968
normSCORESUM_G.3	fluid.intelligence	prs.cognition	main	-0.951	0.342	28,989	0.599
normSCORESUM_G.3	numeric.memory	prs.cognition	main	-0.792	0.428	21,542	0.599
normSCORESUM_G.3	SDS	prs.cognition	main	-0.567	0.571	21,062	0.605
normSCORESUM_G.3	tower.rearrange	prs.cognition	main	0.518	0.605	20,872	0.605
normSCORESUM_G.3	trailmakingA	prs.cognition	main	1.618	0.106	21,263	0.5
normSCORESUM_G.3	trailmakingB	prs.cognition	main	-0.89	0.374	21,263	0.599
normSCORESUM_G.3	TrailmakingBminusA	prs.cognition	main	-1.464	0.143	21,263	0.5
normSCORESUM_G.4	fluid.intelligence	prs.cognition	main	0.095	0.924	28,989	0.924
normSCORESUM_G.4	numeric.memory	prs.cognition	main	-1.007	0.314	21,542	0.549
normSCORESUM_G.4	SDS	prs.cognition	main	-0.454	0.65	21,062	0.855
normSCORESUM_G.4	tower.rearrange	prs.cognition	main	0.341	0.733	20,872	0.855
normSCORESUM_G.4	trailmakingA	prs.cognition	main	1.456	0.145	21,263	0.507
normSCORESUM_G.4	trailmakingB	prs.cognition	main	-1.053	0.293	21,263	0.549
normSCORESUM_G.4	TrailmakingBminusA	prs.cognition	main	-1.582	0.114	21,263	0.507
normSCORESUM_G.5	fluid.intelligence	prs.cognition	main	1.629	0.103	28,989	0.264
normSCORESUM_G.5	numeric.memory	prs.cognition	main	1.177	0.239	21,542	0.404
normSCORESUM_G.5	SDS	prs.cognition	main	-0.297	0.767	21,062	0.767
normSCORESUM_G.5	tower.rearrange	prs.cognition	main	0.942	0.346	20,872	0.404
normSCORESUM_G.5	trailmakingA	prs.cognition	main	1.814	0.07	21,263	0.264
normSCORESUM_G.5	trailmakingB	prs.cognition	main	-0.943	0.345	21,263	0.404
normSCORESUM_G.5	TrailmakingBminusA	prs.cognition	main	-1.585	0.113	21,263	0.264
normSCORESUM_G.6	fluid.intelligence	prs.cognition	main	-1.597	0.11	28,989	0.434
normSCORESUM_G.6	numeric.memory	prs.cognition	main	-0.481	0.631	21,542	0.736
normSCORESUM_G.6	SDS	prs.cognition	main	-1.229	0.219	21,062	0.434
normSCORESUM_G.6	tower.rearrange	prs.cognition	main	0.281	0.779	20,872	0.779
normSCORESUM_G.6	trailmakingA	prs.cognition	main	1.114	0.265	21,263	0.434
normSCORESUM_G.6	trailmakingB	prs.cognition	main	1.317	0.188	21,263	0.434
normSCORESUM_G.6	TrailmakingBminusA	prs.cognition	main	1.015	0.31	21,263	0.434
normSCORESUM_G.7	fluid.intelligence	prs.cognition	main	-1.774	0.076	28,989	0.532
normSCORESUM_G.7	numeric.memory	prs.cognition	main	-0.806	0.42	21,542	0.602
normSCORESUM_G.7	SDS	prs.cognition	main	-0.79	0.43	21,062	0.602
normSCORESUM_G.7	tower.rearrange	prs.cognition	main	0.213	0.831	20,872	0.831
normSCORESUM_G.7	trailmakingA	prs.cognition	main	0.327	0.743	21,263	0.831
normSCORESUM_G.7	trailmakingB	prs.cognition	main	0.862	0.388	21,263	0.602
normSCORESUM_G.7	TrailmakingBminusA	prs.cognition	main	0.797	0.426	21,263	0.602
normSCORESUM_G.8	fluid.intelligence	prs.cognition	main	-1.675	0.094	28,989	0.658
normSCORESUM_G.8	numeric.memory	prs.cognition	main	-0.568	0.57	21,542	0.798
normSCORESUM_G.8	SDS	prs.cognition	main	-0.715	0.475	21,062	0.798
normSCORESUM_G.8	tower.rearrange	prs.cognition	main	-0.122	0.903	20,872	0.903
normSCORESUM_G.8	trailmakingA	prs.cognition	main	0.265	0.791	21,263	0.903
normSCORESUM_G.8	trailmakingB	prs.cognition	main	0.807	0.42	21,263	0.798
normSCORESUM_G.8	TrailmakingBminusA	prs.cognition	main	0.759	0.448	21,263	0.798
normSCORESUM_G.9	fluid.intelligence	prs.cognition	main	-0.673	0.501	28,989	0.717
normSCORESUM_G.9	numeric.memory	prs.cognition	main	-0.656	0.512	21,542	0.717
normSCORESUM_G.9	SDS	prs.cognition	main	-0.706	0.48	21,062	0.717
normSCORESUM_G.9	tower.rearrange	prs.cognition	main	-0.349	0.727	20,872	0.76
normSCORESUM_G.9	trailmakingA	prs.cognition	main	-0.305	0.76	21,263	0.76
normSCORESUM_G.9	trailmakingB	prs.cognition	main	-0.971	0.331	21,263	0.717
normSCORESUM_G.9	TrailmakingBminusA	prs.cognition	main	-0.918	0.359	21,263	0.717
